# Colora: A Snakemake Workflow for Complete Chromosome-scale *De Novo* Genome Assembly

**DOI:** 10.1101/2024.09.10.612003

**Authors:** Lia Obinu, Timothy Booth, Heleen De Weerd, Urmi Trivedi, Andrea Porceddu

## Abstract

**Background:** *De novo* assembly creates reference genomes that underpin many modern biodiversity and conservation studies. Large numbers of new genomes are being assembled by labs around the world. To avoid duplication of efforts and variable data quality, we desire a best-practice assembly process, implemented as an automated portable workflow.

**Results:** Here we present Colora, a Snakemake workflow that produces chromosome-scale *de novo* primary or phased genome assemblies complete with organelles using PacBio HiFi, Hi-C, and optionally ONT reads as input. The source code of Colora is available on GitHub: https://github.com/LiaOb21/colora. Colora is also available at the Snakemake Workflow Catalog (https://snakemake.github.io/snakemake-workflow-catalog/?usage=LiaOb21%2Fcolora).

**Conclusion:** Colora is a user-friendly, versatile, and reproducible pipeline that is ready to use by researchers looking for an automated way to obtain high-quality *de novo* genome assemblies.
